# Embracing native diversity to enhance maximum quantum efficiency of photosystem II in maize (*Zea mays* L.)

**DOI:** 10.1101/2024.08.12.604917

**Authors:** Sebastian Urzinger, Viktoriya Avramova, Monika Frey, Claude Urbany, Daniela Scheuermann, Thomas Presterl, Stefan Reuscher, Karin Ernst, Manfred Mayer, Caroline Marcon, Frank Hochholdinger, Sarah Brajkovic, Bernardo Ordas, Peter Westhoff, Milena Ouzunova, Chris-Carolin Schön

## Abstract

Sustainability of maize cultivation would benefit tremendously from early sowing but is hampered by low temperatures during early development in temperate climate. We show that allelic variation of subunit M of NADH-dehydrogenase-like (NDH) complex (*ndhm1)*, discovered in a European maize landrace affects several quantitative traits relevant during early development in cold climates through NDH-mediated cyclic electron transport (CET) around photosystem I, a process crucial for photosynthesis. Starting from a genome-wide association study (GWAS) for maximum potential quantum yield of photosystem II in dark-adapted leaves (Fv/Fm) we capitalized on large phenotypic effects of a hAT transposon insertion in *ndhm1* on quantitative traits early plant height (EPH), Fv/Fm, chlorophyll content and cold tolerance caused by reduced protein levels of NDHM and associated NDH components. Analysis of the native allelic series of *ndhm1* revealed a rare allele of *ndhm1* which is associated with small albeit significant effects on maximum potential quantum yield of photosystem II in dark- and light adapted leaves (Fv/Fm, ΦPSII) and early plant height compared to common alleles. Our work showcases the extraction of novel, favorable alleles from locally adapted landraces, offering an efficient strategy for broadening the genetic variation of elite germplasm by breeding or genome editing.
