## Supplementary material for "Embracing native diversity to enhance maximum quantum efficiency of photosystem II in maize (*Zea mays* L.)": File S3

CLUSTAL O(1.2.4) multiple sequence alignment
P39 MATTAFLPPAKLPLQGRRFASPKTAGRISVRVPPARAQQEQQVKE-EAEVASVPPPQAAE	59
KE0678_ndhm1A-2 MATTAFLPPAKLPLQGRRFASPKTAGRISVRVPPARAQQEQQVKEEEAEVASVPPPQAAE	60
B73 MATTAFLPPAKLPLQGRRFASPKTAGRISVRVPPARAQQEQQVKEEEAEVASVPPPQDAE	60
NC358 MATTAFLPPAKLPLQGRRFASPKTAGRISVRVPPARAQQEQQVKEEEAEVASVPPPQDAE	60
CML247 MATTAFLPPAKLPLQGRRFASPKTAGRISVRVPPARAQQEQQVKEEEAEVASVPPPQAAE	60
Ki3 MATTAFLPPAKLPLQGRRFASPKTAGRISVRVPPARAQQEQQVKEEEAEVASVPPPQAAE	60
CML103 MATTAFLPPAKLPLQGRRFASPKTAGRISVRVPPARAQQEQQVKEEEAEAASVPPPQAAE	60
CML277 MATTAFLPPAKLPLQGRRFASPKTAGRISVRVPPARAQQEQQVKEEEAEAASVPPPQAAE	60
CML322 MATTAFLPPAKLPLQGRRFASPKTAGRISVRVPPARAQQEQQVKEEEAEAASVPPPQAAE	60
CML333 MATTAFLPPAKLPLQGRRFASPKTAGRISVRVPPARAQQEQQVKEEEAEAASVPPPQAAE	60
HP301 MATTAFLPPAKLPLQGRRFASPKTAGRISVRVPPARAQQEQQVKEEEAEAASVPPPQAAE	60
IL4H MATTAFLPPAKLPLQGRRFASPKTAGRISVRVPPARAQQEQQVKEEEAEAASVPPPQAAE	60
Ky21 MATTAFLPPAKLPLQGRRFASPKTAGRISVRVPPARAQQEQQVKEEEAEAASVPPPQAAE	60
M37W MATTAFLPPAKLPLQGRRFASPKTAGRISVRVPPARAQQEQQVKEEEAEAASVPPPQAAE	60
M162W MATTAFLPPAKLPLQGRRFASPKTAGRISVRVPPARAQQEQQVKEEEAEAASVPPPQAAE	60
Mo18W MATTAFLPPAKLPLQGRRFASPKTAGRISVRVPPARAQQEQQVKEEEAEAASVPPPQAAE	60
NC350 MATTAFLPPAKLPLQGRRFASPKTAGRISVRVPPARAQQEQQVKEEEAEAASVPPPQAAE	60
Oh43 MATTAFLPPAKLPLQGRRFASPKTAGRISVRVPPARAQQEQQVKEEEAEAASVPPPQAAE	60
Tzi8 MATTAFLPPAKLPLQGRRFASPKTAGRISVRVPPARAQQEQQVKEEEAEAASVPPPQAAE	60
KE0095 MATTAFLPPAKLPLQGRRFASPKTAGRISVRVPPARAQQEQQVKEEEAEAASVPPPQAAE	60
KE0109 MATTAFLPPAKLPLQGRRFASPKTAGRISVRVPPARAQQEQQVKEEEAEAASVPPPQAAE	60
CML52 MATTAFLPPAKLPLQGRRFASPKTAGRISVRVPPARAQQEQQVKEEEAEVASVPPPQAAE	60
CML228 MATTAFLPPAKLPLQGRRFASPKTAGRISVRVPPARAQQEQQVKEEEAEVASVPPPQAAE	60
Ki11 MATTAFLPPAKLPLQGRRFASPKTAGRISVRVPPARAQQEQQVKEEEAEVASVPPPQAAE	60
TX303_ndhm1A-1 MATTAFLPPAKLPLQGRRFASPKTAGRISVRVPPARAQQEQQVKEEEAEVASVPPPQAAE	60
TX303_ndhm1B MATTAFLPPAKLPLQGRRFASPKTAGRISVRVPPARAQQEQQVKEEEAEVASVPPPQAAE	60
KE0482_ndhm1A-1 MATTAFLPPAKLPLQGRRFASPKTAGRISVRVPPARAQQEQQVKEEEAEVASVPPPQAAE	60
KE0482_ndhm1B MATTAFLPPAKLPLQGRRFASPKTAGRISVRVPPARAQQEQQVKEEEAEVASVPPPQAAE	60
KE0678_ndhm1B MATTAFLPPAKLPLQGRRFASPKTAGRISVRVPPARAQQEQQVKEEEAEVASVPPPQAAE	60
Ms71 MATTAFLPPAKLPLQGRRFASPKTAGRISVRVPPARAQQEQQVKEEEAEVASVPPPQAAE	60
********************************************* ***.******* **
P39 KEARKGDAQSLPRQPLAESKNMSREYGGQWLSSTTRHVRIYAAYIDPVTNAFDQTQMDKL	119
KE0678_ndhm1A-2 KEARKGDAQSLPRQPLAESKNMSREYGGQWLSSTTRHVRIYAAYIDPETNAFDQTQMDKL	120
B73 KQARKGDAQSLPRQPLAESKNMSREYGGQWLSSTTRHVRIYAAYIDPVTNAFDQTQMDKL	120
NC358 KQARKGDAQSLPRQPLAESKNMSREYGGQWLSSTTRHVRIYAAYIDPVTNAFDQTQMDKL	120
CML247 KQARKGDAQSLPRQPLAESKNMSREYGGQWLSSTTRHVRIYAAYIDPVTNAFDQTQMDKL	120
Ki3 KQARKGDAQSLPRQPLAESKNMSREYGGQWLSSTTRHVRIYAAYIDPVTNAFDQTQMDKL	120
CML103 KEARKGDAQSLPRQPLAESKNMSREYGGQWLSSTTRHVRIYAAYIDPVTNAFDQTQMDKL	120
CML277 KEARKGDAQSLPRQPLAESKNMSREYGGQWLSSTTRHVRIYAAYIDPVTNAFDQTQMDKL	120
CML322 KEARKGDAQSLPRQPLAESKNMSREYGGQWLSSTTRHVRIYAAYIDPVTNAFDQTQMDKL	120
CML333 KEARKGDAQSLPRQPLAESKNMSREYGGQWLSSTTRHVRIYAAYIDPVTNAFDQTQMDKL	120
HP301 KEARKGDAQSLPRQPLAESKNMSREYGGQWLSSTTRHVRIYAAYIDPVTNAFDQTQMDKL	120
IL4H KEARKGDAQSLPRQPLAESKNMSREYGGQWLSSTTRHVRIYAAYIDPVTNAFDQTQMDKL	120
Ky21 KEARKGDAQSLPRQPLAESKNMSREYGGQWLSSTTRHVRIYAAYIDPVTNAFDQTQMDKL	120
M37W KEARKGDAQSLPRQPLAESKNMSREYGGQWLSSTTRHVRIYAAYIDPVTNAFDQTQMDKL	120
M162W KEARKGDAQSLPRQPLAESKNMSREYGGQWLSSTTRHVRIYAAYIDPVTNAFDQTQMDKL	120
Mo18W KEARKGDAQSLPRQPLAESKNMSREYGGQWLSSTTRHVRIYAAYIDPVTNAFDQTQMDKL	120
NC350 KEARKGDAQSLPRQPLAESKNMSREYGGQWLSSTTRHVRIYAAYIDPVTNAFDQTQMDKL	120
Oh43 KEARKGDAQSLPRQPLAESKNMSREYGGQWLSSTTRHVRIYAAYIDPVTNAFDQTQMDKL	120
Tzi8 KEARKGDAQSLPRQPLAESKNMSREYGGQWLSSTTRHVRIYAAYIDPVTNAFDQTQMDKL	120
KE0095 KEARKGDAQSLPRQPLAESKNMSREYGGQWLSSTTRHVRIYAAYIDPVTNAFDQTQMDKL	120
KE0109 KEARKGDAQSLPRQPLAESKNMSREYGGQWLSSTTRHVRIYAAYIDPVTNAFDQTQMDKL	120
CML52 KEARKGDAQSLPRQPLAESKNMSREYGGQWLSSTTRHVRIYAAYIDPETNAFDQTQMDKL	120
CML228 KEARKGDAQSLPRQPLAESKNMSREYGGQWLSSTTRHVRIYAAYIDPETNAFDQTQMDKL	120
Ki11 KEARKGDAQSLPRQPLAESKNMSREYGGQWLSSTTRHVRIYAAYIDPETNAFDQTQMDKL	120
TX303_ndhm1A-1 KEARKGDAQSLPRQPLAESKNMSREYGGQWLSSTTRHVRIYAAYIDPETNAFDQTQMDKL	120
TX303_ndhm1B KEARKGDAQSLPRQPLAESKNMSREYGGQWLSSTTRHVRIYAAYIDPETNAFDQTQMDKL	120
KE0482_ndhm1A-1 KEARKGDAQSLPRQPLAESKNMSREYGGQWLSSTTRHVRIYAAYIDPETNAFDQTQMDKL	120
KE0482_ndhm1B KEARKGDAQSLPRQPLAESKNMSREYGGQWLSSTTRHVRIYAAYIDPETNAFDQTQMDKL	120
KE0678_ndhm1B KEARKGDAQSLPRQPLAESKNMSREYGGQWLSSTTRHVRIYAAYIDPETNAFDQTQMDKL	120
Ms71 KEARKGDAQSLPRQPLAESKNMSREYGGQWLSSTTRHVRIYAAYIDPVTNAFDQTQMDKL	120
*:********************************************* ************
P39 TLMLDPQDEFAWTDEACQMVFNEFQDLVDHYE----------------------------	151
KE0678_ndhm1A-2 TLMLDPQDEFAWTDEACQMVFNEFQDLVDHYEVTSVVAPTVPLQQLRSGADPGPWPPGPR	180
B73 TLMLDPQDEFAWTDEACQMVFNEFQDLVDHYE----------------------------	152
NC358 TLMLDPQDEFAWTDEACQMVFNEFQDLVDHYE----------------------------	152
CML247 TLMLDPQDEFAWTDEACQMVFNEFQDLVDHYE----------------------------	152
Ki3 TLMLDPQDEFAWTDEACQMVFNEFQDLVDHYE----------------------------	152
CML103 TLMLDPQDEFAWTDEACQMVFNEFQDLVDHYE----------------------------	152
CML277 TLMLDPQDEFAWTDEACQMVFNEFQDLVDHYE----------------------------	152
CML322 TLMLDPQDEFAWTDEACQMVFNEFQDLVDHYE----------------------------	152
CML333 TLMLDPQDEFAWTDEACQMVFNEFQDLVDHYE----------------------------	152
HP301 TLMLDPQDEFAWTDEACQMVFNEFQDLVDHYE----------------------------	152
IL4H TLMLDPQDEFAWTDEACQMVFNEFQDLVDHYE----------------------------	152
Ky21 TLMLDPQDEFAWTDEACQMVFNEFQDLVDHYE----------------------------	152
M37W TLMLDPQDEFAWTDEACQMVFNEFQDLVDHYE----------------------------	152
M162W TLMLDPQDEFAWTDEACQMVFNEFQDLVDHYE----------------------------	152
Mo18W TLMLDPQDEFAWTDEACQMVFNEFQDLVDHYE----------------------------	152
NC350 TLMLDPQDEFAWTDEACQMVFNEFQDLVDHYE----------------------------	152
Oh43 TLMLDPQDEFAWTDEACQMVFNEFQDLVDHYE----------------------------	152
Tzi8 TLMLDPQDEFAWTDEACQMVFNEFQDLVDHYE----------------------------	152
KE0095 TLMLDPQDEFAWTDEACQMVFNEFQDLVDHYE----------------------------	152
KE0109 TLMLDPQDEFAWTDEACQMVFNEFQDLVDHYE----------------------------	152
CML52 TLMLDPQDEFAWTDEACQMVFNEFQDLVDHYE----------------------------	152
CML228 TLMLDPQDEFAWTDEACQMVFNEFQDLVDHYE----------------------------	152
Ki11 TLMLDPQDEFAWTDEACQMVFNEFQDLVDHYE----------------------------	152
TX303_ndhm1A-1 TLMLDPQDEFAWTDEACQMVFNEFQDLVDHYE----------------------------	152
TX303_ndhm1B TLMLDPQDEFAWTDEACQMVFNEFQDLVDHYE----------------------------	152
KE0482_ndhm1A-1 TLMLDPQDEFAWTDEACQMVFNEFQDLVDHYE----------------------------	152
KE0482_ndhm1B TLMLDPQDEFAWTDEACQMVFNEFQDLVDHYE----------------------------	152
KE0678_ndhm1B TLMLDPQDEFAWTDEACQMVFNEFQDLVDHYE----------------------------	152
Ms71 TLMLDPQDEFAWTDEACQMVFNEFQDLVDHYE----------------------------	152
********************************
P39 ------------------------------------------------------------	151
KE0678_ndhm1A-2 PGAQAHLFF*KILGHSRAPSA*RIDAREP*FARLHWLAARRAPVRSPLAGWDEESVLLAA	237
B73 ------------------------------------------------------------	152
NC358 ------------------------------------------------------------	152
CML247 ------------------------------------------------------------	152
Ki3 ------------------------------------------------------------	152
CML103 ------------------------------------------------------------	152
CML277 ------------------------------------------------------------	152
CML322 ------------------------------------------------------------	152
CML333 ------------------------------------------------------------	152
HP301 ------------------------------------------------------------	152
IL4H ------------------------------------------------------------	152
Ky21 ------------------------------------------------------------	152
M37W ------------------------------------------------------------	152
M162W ------------------------------------------------------------	152
Mo18W ------------------------------------------------------------	152
NC350 ------------------------------------------------------------	152
Oh43 ------------------------------------------------------------	152
Tzi8 ------------------------------------------------------------	152
KE0095 ------------------------------------------------------------	152
KE0109 ------------------------------------------------------------	152
CML52 ------------------------------------------------------------	152
CML228 ------------------------------------------------------------	152
Ki11 ------------------------------------------------------------	152
TX303_ndhm1A-1 ------------------------------------------------------------	152
TX303_ndhm1B ------------------------------------------------------------	152
KE0482_ndhm1A-1 ------------------------------------------------------------	152
KE0482_ndhm1B ------------------------------------------------------------	152
KE0678_ndhm1B ------------------------------------------------------------	152
Ms71 ------------------------------------------------------------	152
P39 ------------------------------------------------------------	151
KE0678_ndhm1A-2 MVVEDTPVCESRRKRRASTSSVGGSAGSSTRKRRPRRQSPAKILPVVFAIDDEKSDTAAD	297
B73 ------------------------------------------------------------	152
NC358 ------------------------------------------------------------	152
CML247 ------------------------------------------------------------	152
Ki3 ------------------------------------------------------------	152
CML103 ------------------------------------------------------------	152
CML277 ------------------------------------------------------------	152
CML322 ------------------------------------------------------------	152
CML333 ------------------------------------------------------------	152
HP301 ------------------------------------------------------------	152
IL4H ------------------------------------------------------------	152
Ky21 ------------------------------------------------------------	152
M37W ------------------------------------------------------------	152
M162W ------------------------------------------------------------	152
Mo18W ------------------------------------------------------------	152
NC350 ------------------------------------------------------------	152
Oh43 ------------------------------------------------------------	152
Tzi8 ------------------------------------------------------------	152
KE0095 ------------------------------------------------------------	152
KE0109 ------------------------------------------------------------	152
CML52 ------------------------------------------------------------	152
CML228 ------------------------------------------------------------	152
Ki11 ------------------------------------------------------------	152
TX303_ndhm1A-1 ------------------------------------------------------------	152
TX303_ndhm1B ------------------------------------------------------------	152
KE0482_ndhm1A-1 ------------------------------------------------------------	152
KE0482_ndhm1B ------------------------------------------------------------	152
KE0678_ndhm1B ------------------------------------------------------------	152
Ms71 ------------------------------------------------------------	152
P39 ------------------------------------------------GAELSEYTLRLI	163
KE0678_ndhm1A-2 GKSEVKAGKEEEKPVLVGDKEASDSGEKAVAAANMSCMDRLREELSCAGAELSEYTLRLI	357
B73 ------------------------------------------------GAELSEYTLRLI	164
NC358 ------------------------------------------------GAELSEYTLRLI	164
CML247 ------------------------------------------------GAELSEYTLRLI	164
Ki3 ------------------------------------------------GAELSEYTLRLI	164
CML103 ------------------------------------------------GAELSEYTLRLI	164
CML277 ------------------------------------------------GAELSEYTLRLI	164
CML322 ------------------------------------------------GAELSEYTLRLI	164
CML333 ------------------------------------------------GAELSEYTLRLI	164
HP301 ------------------------------------------------GAELSEYTLRLI	164
IL4H ------------------------------------------------GAELSEYTLRLI	164
Ky21 ------------------------------------------------GAELSEYTLRLI	164
M37W ------------------------------------------------GAELSEYTLRLI	164
M162W ------------------------------------------------GAELSEYTLRLI	164
Mo18W ------------------------------------------------GAELSEYTLRLI	164
NC350 ------------------------------------------------GAELSEYTLRLI	164
Oh43 ------------------------------------------------GAELSEYTLRLI	164
Tzi8 ------------------------------------------------GAELSEYTLRLI	164
KE0095 ------------------------------------------------GAELSEYTLRLI	164
KE0109 ------------------------------------------------GAELSEYTLRLI	164
CML52 ------------------------------------------------GAELSEYTLRLI	164
CML228 ------------------------------------------------GAELSEYTLRLI	164
Ki11 ------------------------------------------------GAELSEYTLRLI	164
TX303_ndhm1A-1 ------------------------------------------------GAELSEYTLRLI	164
TX303_ndhm1B ------------------------------------------------GAELSEYTLRLI	164
KE0482_ndhm1A-1 ------------------------------------------------GAELSEYTLRLI	164
KE0482_ndhm1B ------------------------------------------------GAELSEYTLRLI	164
KE0678_ndhm1B ------------------------------------------------GAELSEYTLRLI	164
Ms71 ------------------------------------------------GAELSEYTLRLI	164
************
P39 GSDLEHYIRKLLYDGVIKYNMRSRVLNFSMGKPRIKFNSNQIPEKI	209
KE0678_ndhm1A-2 GSDLEHYIRKLLYDGVIKYNMRSRVLNFSMGKPRIKFNSNQIPEKI	403
B73 GSDLEHYIRKLLYDGVIKYNMRSRVLNFSMGKPRIKFNSNQIPEKI	210
NC358 GSDLEHYIRKLLYDGVIKYNMRSRVLNFSMGKPRIKFNSNQIPEKI	210
CML247 GSDLEHYIRKLLYDGVIKYNMRSRVLNFSMGKPRIKFNSNQIPEKI	210
Ki3 GSDLEHYIRKLLYDGVIKYNMRSRVLNFSMGKPRIKFNSNQIPEKI	210
CML103 GSDLEHYIRKLLYDGVIKYNMRSRVLNFSMGKPRIKFNSNQIPEKI	210
CML277 GSDLEHYIRKLLYDGVIKYNMRSRVLNFSMGKPRIKFNSNQIPEKI	210
CML322 GSDLEHYIRKLLYDGVIKYNMRSRVLNFSMGKPRIKFNSNQIPEKI	210
CML333 GSDLEHYIRKLLYDGVIKYNMRSRVLNFSMGKPRIKFNSNQIPEKI	210
HP301 GSDLEHYIRKLLYDGVIKYNMRSRVLNFSMGKPRIKFNSNQIPEKI	210
IL4H GSDLEHYIRKLLYDGVIKYNMRSRVLNFSMGKPRIKFNSNQIPEKI	210
Ky21 GSDLEHYIRKLLYDGVIKYNMRSRVLNFSMGKPRIKFNSNQIPEKI	210
M37W GSDLEHYIRKLLYDGVIKYNMRSRVLNFSMGKPRIKFNSNQIPEKI	210
M162W GSDLEHYIRKLLYDGVIKYNMRSRVLNFSMGKPRIKFNSNQIPEKI	210
Mo18W GSDLEHYIRKLLYDGVIKYNMRSRVLNFSMGKPRIKFNSNQIPEKI	210
NC350 GSDLEHYIRKLLYDGVIKYNMRSRVLNFSMGKPRIKFNSNQIPEKI	210
Oh43 GSDLEHYIRKLLYDGVIKYNMRSRVLNFSMGKPRIKFNSNQIPEKI	210
Tzi8 GSDLEHYIRKLLYDGVIKYNMRSRVLNFSMGKPRIKFNSNQIPEKI	210
KE0095 GSDLEHYIRKLLYDGVIKYNMRSRVLNFSMGKPRIKFNSNQIPEKI	210
KE0109 GSDLEHYIRKLLYDGVIKYNMRSRVLNFSMGKPRIKFNSNQIPEKI	210
CML52 GSDLEHYIRKLLYDGVIKYNMRSRVLNFSMGKPRIKFNSNQIPEKI	210
CML228 GSDLEHYIRKLLYDGVIKYNMRSRVLNFSMGKPRIKFNSNQIPEKI	210
Ki11 GSDLEHYIRKLLYDGVIKYNMRSRVLNFSMGKPRIKFNSNQIPEKI	210
TX303_ndhm1A-1 GSDLEHYIRKLLYDGVIKYNMRSRVLNFSMGKPRIKFNSNQIPEKI	210
TX303_ndhm1B GSDLEHYIRKLLYDGVIKYNMRSRVLNFSMGKPRIKFNSNQIPEKI	210
KE0482_ndhm1A-1 GSDLEHYIRKLLYDGVIKYNMRSRVLNFSMGKPRIKFNSNQIPEKI	210
KE0482_ndhm1B GSDLEHYIRKLLYDGVIKYNMRSRVLNFSMGKPRIKFNSNQIPEKI	210
KE0678_ndhm1B GSDLEHYIRKLLYDGVIKYNMRSRVLNFSMGKPRIKFNSNQIPEKI	210
Ms71 GSDLEHYIRKLLYDGVIKYNMRSRVLNFSMGKPRIKFNSNQIPEKI	210
**********************************************
